# Scalable, fast and accurate differential gene expression testing from millions of cells of multiple patients

**DOI:** 10.1101/2025.07.24.666556

**Authors:** Giovanni Santacatterina, Niccolò Tosato, Salvatore Milite, Katsiaryna Davydzenka, Edoardo Insaghi, Guido Sanguinetti, Stefano Cozzini, Leonardo Egidi, Giulio Caravagna

**Author notes:** These authors contributed equally (Giovanni Santacatterina, Niccolò Tosato). These authors jointly supervised this work (Stefano Cozzini, Leonardo Egidi, Giulio Caravagna).

## Abstract

Since the development of DNA microarrays and later RNA bulk sequencing, testing with statistically independent samples has been the standard method for detecting genes with different transcription patterns. Single-cell assays challenge these assumptions because individual cells are statistically dependent, and all proposed methodologies present mathematical limitations or computational bottlenecks that prevent a seamless integration of data from many cells and patients simultaneously. In this work, we solve this crucial limitation by introducing a Bayesian framework that retrieves the independence structure at the level of individual patients, separating differences across individuals from actual transcriptional differences. Leveraging multi-GPU and variational inference, our approach excels across different experimental designs and scales to analyse over 10 million cells. This framework enables single-cell differential expression analysis that can finally integrate datasets from large clinical cohorts, atlas projects, or drug-response screens with thousands of samples and millions of cells.
