## Supplementary Tables for "Scalable, fast and accurate differential gene expression testing from millions of cells of multiple patients"

### Sheet: S1. Representative scDE f
Comparison of representative single-cell differential expression (scDE) frameworks. Variables are: number of cells N; number of genes G; number of patients P; number of covariates F, and embedding dimension D
Model	Type of model	Input dimensions	Number of paramaters	Time	Major Pros	Major Cons
ComBat	Batch effect removal (Empirical Bayes)	G x N	O(G x P)	-	Simple	Removes biological signal
Harmony	Batch correction (Embedding-level)	Low-D embeddings	O(P)	-	Unsupervised	Not gene-aware and not designed for DE
Pseudobulk (limma, edgeR)	GLM on patient-aggregated counts	G x P	O(G x F)	Very fast	Leverages bulk RNA-seq methods	Ignores cell-level variability, coarse resolution
glmGamPoi	GLM	G x N	O(G x F)	Fast	Single-cell resolution	Fails to account for within-patient correlation, inflates Type I errors in nested designs
glmGamPoi w. patients	GLM with patients fixed effects	G x N	O(G x (F + P))	Slow	Single-cell resolution	Not scalable
NEBULA	GLM with patients fixed effects	G x N	O(G x (F + 1))	Slow	Good false positive control	Assumes independent clusters and not scalable with large P
devil	GLM with patients fixed effects	G x N	O(G x F)	Fast	Scales to millions of cells, models effective sample size	Assumes independent clusters

### Sheet: S2. Summary of datasets
Summary of the datasets analyzed in our work.
Dataset	Tissue	Cells	Cell-types	Genes	Samples	Publication
Human PBMC	Blood	161764	8	11929	8	Hao et al.
Purified Human PBMC	Blood	9266	10	29008	1	Fu et al.
Human Liver	Liver	167598	14	11712	19	Guilliams et al.
HLMA	Skeletal muscle	126124	2	16489	22	Lai et al.
Human Pancreas	Pancreas	8569	14	20125	4	Baron et al.
Breast Cancer Atlas	Breast	800198	15	34535	55	Reed et al.
Human Immune System	Multiple	589390	47	33145	25	Suo et al.
Human PBMC	Blood	1248980	29	36571	981	Yazar et al.
Adult Human Breast	Breast	714331	39	33145	126	Kumar et al.
Human Liver	Liver	8444	15	32839	5	MacParland et al.
Human PBMC	Blood	43512	25	21966	12	Lee et al.
Macaque Brain	Multiple	2583967	14	19146	5	Chiou et al.

### Sheet: S3. scaling_Chiou_et_al
Runtime and total memory allocation for DE analysis of the dataset presented by Chiou et al.
n_cells	n_genes	time_NEBULA - cpu	time_devil - a100	time_devil - cpu	time_devil - h100	time_glmGamPoi - cpu	memory_NEBULA - cpu	memory_devil - a100	memory_devil - cpu	memory_devil - h100	memory_glmGamPoi - cpu
1000	100	3.19203	0.526805	0.0252375	0.219442	0.0956485	0.368013	0.000845176	0.00234096	0.000845176	0.0318351
100000	100	45.8455	0.633384	1.35003	0.357171	6.1288	19.6141	0.0836092	0.205093	0.0836092	2.38556
1000000	100	477.006	3.3037	19.2135	2.15807	67.2735	70.5585	0.836009	2.04829	0.836009	23.7538
1000	1000	7.99053	0.525474	0.205314	0.298405	0.810151	1.42677	0.00809918	0.0229402	0.00809918	0.322598
100000	1000	264.549	2.38868	24.4148	1.30771	55.0654	75.6255	0.803663	2.00769	0.803663	23.3599
1000000	1000	2981.7	21.9115	299.405	13.6404	644.787	228.41	8.03606	20.0509	8.03606	232.631
1000	5000	24.4771	0.901202	2.27688	0.573632	3.99388	2.02828	0.0403392	0.114532	0.0403392	1.61002
100000	5000	791.43	11.1932	220.486	4.96949	269.731	121.008	4.0039	10.0192	4.0039	116.483
1000000	5000	12221.2	164.2	2660.43	76.476	3458.49	375.994	40.0363	100.062	40.0363	1161.04

### Sheet: S4. scaling_Baron_et_al
Runtime and total memory allocation for DE analysis of the dataset presented by Baron et al.
n_cells	n_genes	time_NEBULA - cpu	time_devil - a100	time_devil - cpu	time_devil - h100	time_glmGamPoi - cpu	memory_NEBULA - cpu	memory_devil - a100	memory_devil - cpu	memory_devil - h100	memory_glmGamPoi - cpu
500	100	1.95254	0.297737	0.00989798	0.122301	0.0815952	0.192492	0.00042228	0.000651864	0.00042228	0.0150283
1000	100	2.00387	0.352493	0.0146957	0.129767	0.0645502	0.246884	0.00083628	0.00127586	0.00083628	0.0256014
4000	100	2.24393	0.383959	0.040108	0.129648	0.184032	0.673111	0.00332028	0.00501986	0.00332028	0.0980815
500	1000	5.03027	0.355882	0.0738927	0.136423	0.398536	0.753635	0.00406908	0.00628946	0.00406908	0.149556
1000	1000	4.81459	0.35541	0.135146	0.152006	0.629692	1.05679	0.00808308	0.0123135	0.00808308	0.272072
4000	1000	8.1402	0.403529	0.55446	0.156875	1.85099	2.67078	0.0321671	0.0484575	0.0321671	0.963925
500	10000	28.2145	1.22791	1.91737	0.847298	4.86565	1.39569	0.0405371	0.0627456	0.0405371	1.522
1000	10000	30.5495	1.1364	3.28738	0.809568	7.07776	2.02676	0.0805511	0.12277	0.0805511	2.88049
4000	10000	49.5941	1.90915	11.6205	0.949437	21.4564	4.89779	0.320635	0.482913	0.320635	9.63616

### Sheet: S5. DE models benchmarked
Summary of differential expression (DE) models benchmarked in this study. Methods are grouped by data granularity (pseudobulk vs. cell-level) and by their statistical formulation. NB stands for Negative Binomial, CPM for count per millions and MLE for Maximum-Likelihood-Estimator
Method	Data level	Model family
edgeR (Pb)	Pseudobulk	Negative Binomial, empirical Bayes shrinkage for overdispersions
limma (Pb)	Pseudobulk	Gaussian (log-CPM), variance moderation via eBayes
devil (MOM-NB)	Single-cell	NB, Method-of-moments for overdispersion
devil (MLE-NB)	Single-cell	NB, and MLE for overdispersion
glmGamPoi (cell)	Single-cell	Gamma-Poisson (NB), and MLE for overdispersion
NEBULA	Single-cell	NB, adjust for patient-level structure via analytical approximation
Seurat (cell)	Single-cell	Wilcoxon rank-sum, non-parametric
limma (cell)	Single-cell	Gaussian (log-CPM), treats each cell as independent
limmaDupCorr (cell)	Single-cell	Gaussian (log-CPM), accounts for correlation with duplicateCorrelation
MAST (cell)	Single-cell	Hurdle (log-normal + logistic), variance from residuals, LRT test

### Sheet: S6. Cell-wise MCC
Cell-wise performance. For each dataset and patient size, the median MCC is reported along with 05-th and 95-th quantile.
author	patients	MAST (cell)	NEBULA	Seurat (cell)	devil (MLE-NB)	devil (MOM-NB)	edgeR (Pb)	glmGamPoi (cell)	limma (Pb)	limma (cell)	limmaDupCorr (cell)
bca	4	0.978 [0.931, 1.000]	0.960 [0.761, 0.990]	0.000 [0.000, 0.328]	0.979 [0.768, 1.000]	0.979 [0.768, 1.000]	0.000 [0.000, 0.000]	0.951 [0.761, 0.992]	0.000 [0.000, 0.000]	0.363 [-0.162, 0.884]	0.321 [0.062, 0.562]
bca	20	0.980 [0.943, 1.000]	0.960 [0.877, 0.995]	0.000 [0.000, 0.196]	0.989 [0.933, 1.000]	0.989 [0.933, 1.000]	0.488 [0.000, 0.694]	0.960 [0.881, 1.000]	0.874 [0.744, 0.938]	0.125 [-0.324, 0.830]	0.361 [-0.078, 0.693]
hsc	4	0.980 [0.927, 1.000]	0.980 [0.898, 1.000]	0.000 [0.000, 0.483]	0.983 [0.885, 1.000]	0.983 [0.885, 1.000]	0.000 [0.000, 0.000]	0.978 [0.909, 1.000]	0.000 [0.000, 0.308]	0.427 [-0.166, 0.952]	0.438 [0.059, 0.687]
hsc	20	0.973 [0.941, 1.000]	0.978 [0.881, 1.000]	0.000 [0.000, 0.314]	0.990 [0.943, 1.000]	0.990 [0.943, 1.000]	0.830 [0.598, 0.911]	0.976 [0.881, 1.000]	0.937 [0.773, 0.979]	0.077 [-0.457, 0.863]	0.691 [0.691, 0.691]
kumar	4	0.967 [0.927, 1.000]	0.934 [0.639, 0.980]	0.000 [0.000, 0.217]	0.937 [0.583, 1.000]	0.937 [0.583, 1.000]	0.000 [0.000, 0.000]	0.929 [0.617, 0.989]	0.000 [0.000, 0.000]	0.310 [-0.017, 0.848]	0.314 [0.094, 0.616]
kumar	20	0.979 [0.951, 1.000]	0.969 [0.916, 1.000]	0.000 [0.000, 0.138]	0.989 [0.943, 1.000]	0.989 [0.943, 1.000]	0.000 [0.000, 0.260]	0.969 [0.899, 0.989]	0.522 [0.355, 0.734]	0.323 [-0.178, 0.849]	0.445 [0.159, 0.732]
yazar	4	0.966 [0.908, 1.000]	0.643 [0.443, 0.909]	0.000 [0.000, 0.236]	0.609 [0.396, 0.891]	0.609 [0.396, 0.891]	0.000 [0.000, 0.198]	0.639 [0.394, 0.891]	0.245 [0.000, 0.417]	0.354 [0.166, 0.524]	0.323 [0.102, 0.552]
yazar	20	0.980 [0.943, 1.000]	0.961 [0.873, 1.000]	0.000 [0.000, 0.198]	0.972 [0.883, 1.000]	0.972 [0.883, 1.000]	0.769 [0.541, 0.913]	0.961 [0.848, 1.000]	0.905 [0.677, 0.981]	0.501 [-0.101, 0.787]	0.457 [-0.020, 0.817]

### Sheet: S7. Patient-wise MCC
Paitent-wise performance. For each dataset and patient size, the median MCC is reported along with 05-th and 95-th quantile.
author	patients	MAST (cell)	NEBULA	Seurat (cell)	devil (MLE-NB)	devil (MOM-NB)	edgeR (Pb)	glmGamPoi (cell)	limma (Pb)	limma (cell)	limmaDupCorr (cell)
bca	4	0.125 [0.063, 0.315]	0.151 [0.027, 0.289]	0.147 [0.000, 0.463]	0.147 [0.031, 0.294]	0.144 [0.028, 0.286]	0.000 [-0.010, 0.000]	0.073 [-0.029, 0.178]	0.000 [-0.012, 0.045]	0.011 [-0.089, 0.097]	0.007 [-0.074, 0.082]
bca	20	0.121 [0.060, 0.311]	0.664 [0.463, 0.823]	0.164 [0.072, 0.607]	0.675 [0.448, 0.797]	0.682 [0.433, 0.795]	0.138 [0.000, 0.476]	0.122 [0.063, 0.258]	0.544 [0.275, 0.728]	0.058 [-0.124, 0.203]	0.000 [-0.013, 0.150]
hsc	4	0.119 [0.065, 0.227]	0.177 [0.051, 0.375]	0.149 [0.066, 0.331]	0.207 [0.053, 0.381]	0.190 [0.051, 0.383]	0.000 [-0.013, 0.043]	0.091 [0.010, 0.195]	0.000 [-0.013, 0.103]	0.020 [-0.078, 0.133]	0.007 [-0.068, 0.095]
hsc	20	0.145 [0.071, 0.360]	0.844 [0.358, 0.941]	0.167 [0.074, 0.474]	0.857 [0.374, 0.945]	0.866 [0.370, 0.947]	0.590 [0.332, 0.822]	0.142 [0.068, 0.335]	0.801 [0.377, 0.931]	0.085 [-0.116, 0.203]	-0.008 [-0.010, -0.005]
kumar	4	0.171 [0.072, 0.389]	0.146 [0.025, 0.338]	0.213 [0.000, 0.859]	0.138 [0.023, 0.344]	0.136 [0.022, 0.344]	0.000 [0.000, 0.000]	0.086 [-0.027, 0.268]	0.000 [-0.009, 0.012]	0.019 [-0.075, 0.136]	0.000 [-0.050, 0.099]
kumar	20	0.156 [0.063, 0.357]	0.479 [0.247, 0.669]	0.244 [0.080, 0.772]	0.491 [0.242, 0.659]	0.492 [0.242, 0.659]	0.000 [0.000, 0.198]	0.135 [0.038, 0.320]	0.138 [0.000, 0.441]	0.045 [-0.137, 0.201]	0.000 [-0.015, 0.131]
yazar	4	0.556 [0.319, 0.758]	0.241 [-0.073, 0.511]	0.534 [0.101, 0.936]	0.251 [-0.052, 0.502]	0.247 [-0.052, 0.505]	0.000 [-0.008, 0.182]	0.229 [-0.073, 0.467]	0.065 [0.000, 0.277]	0.031 [-0.118, 0.205]	0.000 [-0.028, 0.153]
yazar	20	0.653 [0.323, 0.971]	0.866 [0.420, 0.960]	0.584 [0.114, 0.971]	0.874 [0.476, 0.963]	0.874 [0.480, 0.964]	0.629 [0.485, 0.827]	0.453 [0.151, 0.917]	0.844 [0.525, 0.954]	0.095 [-0.197, 0.486]	0.195 [0.000, 0.396]

### Sheet: S8. P- and C-wise timing
Computational time performance in seconds for DE analysis. For each dataset and number of cells, the median time is reported along with standard deviation.
Cells	Author	MAST (cell)	NEBULA	Seurat (cell)	devil (MLE-NB)	devil (MOM-NB)	edgeR (Pb)	glmGamPoi (cell)	limma (Pb)	limma (cell)	limmaDupCorr (cell)
< 1k	bca	7.543 ± 1.242	4.089 ± 0.705	0.037 ± 0.265	0.326 ± 0.081	0.233 ± 0.053	0.136 ± 0.050	1.057 ± 0.470	0.036 ± 0.001	0.485 ± 0.284	15.214 ± 5.923
< 1k	kumar	7.216 ± 1.532	4.497 ± 0.456	0.044 ± 0.006	0.357 ± 0.130	0.248 ± 0.036	0.121 ± 0.165	1.259 ± 0.383	0.036 ± 0.001	0.468 ± 0.265	16.475 ± 5.771
< 1k	yazar	6.366 ± 1.272	4.174 ± 0.485	0.043 ± 0.005	0.410 ± 0.087	0.324 ± 0.116	0.138 ± 0.181	0.875 ± 0.323	0.037 ± 0.002	0.332 ± 0.157	9.482 ± 4.183
1k-20k	bca	31.505 ± 11.206	10.176 ± 4.291	0.266 ± 0.223	2.415 ± 1.466	1.862 ± 1.160	0.120 ± 0.030	5.093 ± 2.585	0.036 ± 0.003	5.337 ± 2.537	1415.861 ± 1025.565
1k-20k	hsc	35.912 ± 13.034	13.614 ± 5.428	0.356 ± 0.258	3.238 ± 1.514	2.609 ± 1.118	0.117 ± 0.022	6.474 ± 2.967	0.036 ± 0.003	6.801 ± 2.822	1332.520 ± 982.763
1k-20k	kumar	21.234 ± 11.364	7.079 ± 3.112	0.144 ± 0.133	1.541 ± 1.353	1.110 ± 1.093	0.130 ± 0.041	3.548 ± 2.412	0.037 ± 0.006	2.967 ± 2.533	942.979 ± 923.815
1k-20k	yazar	15.876 ± 6.968	6.797 ± 1.761	0.112 ± 0.078	1.354 ± 0.707	1.179 ± 0.620	0.180 ± 0.040	2.921 ± 1.467	0.044 ± 0.006	1.848 ± 1.366	322.808 ± 906.843
> 20k	bca	116.624 ± 35.304	42.120 ± 14.790	1.526 ± 0.615	12.398 ± 4.949	10.162 ± 3.800	0.165 ± 0.031	23.775 ± 9.059	0.040 ± 0.004	24.777 ± 8.582
> 20k	hsc	145.120 ± 53.498	57.397 ± 25.596	1.949 ± 1.346	15.903 ± 6.075	13.303 ± 4.566	0.197 ± 0.030	29.136 ± 12.306	0.043 ± 0.006	31.623 ± 11.953
> 20k	kumar	74.735 ± 11.044	24.476 ± 3.651	0.974 ± 0.120	8.798 ± 1.759	7.073 ± 1.312	0.186 ± 0.027	15.834 ± 3.067	0.041 ± 0.003	15.456 ± 2.662

### Sheet: S9. P- and C-wise timing ratio
Computational time ratio with respect to devil (MOM-NB) for DE analysis. For each dataset and number of patients, the median time is reported along with 5th and 95th quantile.
author	patients	MAST (cell)	NEBULA	Seurat (cell)	devil (MLE-NB)	devil (MOM-NB)	edgeR (Pb)	glmGamPoi (cell)	limma (Pb)	limma (cell)	limmaDupCorr (cell)
bca	4	16.418 [11.325, 30.504]	5.334 [4.179, 15.582]	0.149 [0.084, 0.227]	1.306 [1.170, 1.606]	1.000 [1.000, 1.000]	0.052 [0.022, 0.303]	2.765 [2.127, 4.499]	0.017 [0.008, 0.108]	2.679 [2.039, 3.398]	1008.892 [78.878, 1767.170]
bca	20	11.510 [9.527, 22.805]	4.102 [3.731, 7.472]	0.138 [0.054, 0.181]	1.271 [1.181, 1.478]	1.000 [1.000, 1.000]	0.021 [0.010, 0.188]	2.515 [2.054, 3.548]	0.005 [0.003, 0.039]	2.423 [2.128, 3.535]	1202.077 [1027.944, 1457.087]
hsc	4	15.339 [12.172, 21.368]	5.662 [4.503, 8.771]	0.152 [0.072, 0.246]	1.247 [1.170, 1.559]	1.000 [1.000, 1.000]	0.046 [0.025, 0.149]	2.779 [2.231, 3.621]	0.014 [0.008, 0.049]	2.657 [2.250, 3.175]	968.658 [427.249, 1637.200]
hsc	20	10.813 [9.125, 12.959]	4.433 [3.581, 5.707]	0.144 [0.071, 0.264]	1.233 [1.160, 1.440]	1.000 [1.000, 1.000]	0.016 [0.008, 0.042]	2.363 [1.889, 2.934]	0.004 [0.002, 0.010]	2.303 [1.907, 2.653]	403.447 [373.215, 463.774]
kumar	4	19.224 [12.951, 34.765]	7.573 [4.307, 20.324]	0.152 [0.084, 0.215]	1.280 [1.160, 1.563]	1.000 [1.000, 1.000]	0.153 [0.043, 0.587]	3.015 [2.162, 5.540]	0.045 [0.014, 0.163]	2.320 [1.558, 3.288]	346.594 [48.953, 1462.843]
kumar	20	13.090 [10.159, 21.161]	3.975 [3.354, 7.119]	0.125 [0.062, 0.163]	1.261 [1.168, 1.466]	1.000 [1.000, 1.000]	0.061 [0.019, 0.228]	2.490 [2.042, 3.800]	0.019 [0.005, 0.052]	2.383 [2.006, 3.129]	1108.893 [633.273, 1840.813]
yazar	4	19.584 [14.703, 26.713]	11.987 [6.671, 18.991]	0.130 [0.084, 0.177]	1.253 [1.125, 1.450]	1.000 [1.000, 1.000]	0.415 [0.184, 1.963]	2.878 [1.741, 4.618]	0.107 [0.059, 0.147]	1.087 [0.849, 2.334]	33.145 [22.172, 111.651]
yazar	20	13.022 [9.959, 17.137]	4.747 [3.425, 9.045]	0.102 [0.066, 0.138]	1.143 [1.100, 1.324]	1.000 [1.000, 1.000]	0.170 [0.071, 0.200]	2.401 [1.421, 3.862]	0.038 [0.017, 0.052]	1.575 [1.069, 2.283]	322.305 [210.547, 1259.324]

### Sheet: S10. Hardware specification
Hardware specifications and software environment of the computational resources used in the experiments (ORFEO cluster).
Specification	A100 Node	H100 Node
Hardware
Node	Nvidia DGX	Dell XE9680
CPU	2× AMD EPYC 7742 (64 cores)	2× Intel Xeon Platinum 8480+ (56 cores)
GPU	8x A100 SXM (40 GB)	8x H100 SXM (80 GB)
RAM	1024 GiB	1024 GiB
Software Environment
OS	Ubuntu 22.04.5 LTS	Rocky Linux 9.6
Compiler		GCC 11.5.0
CUDA Runtime	12.6	12.6
NVCC Version	V12.6.20	V12.6.20
cuTENSOR	2.2.0.0	2.2.0.0
R Version	4.3.3	4.3.3
OpenBLAS Version	0.3.29	0.3.29
